# Unraveling the Web of Life: Incomplete lineage sorting and hybridization as primary mechanisms over polyploidization in the evolutionary dynamics of pear species

**DOI:** 10.1101/2024.07.29.605463

**Authors:** Ze-Tao Jin, Xiao-Hua Lin, Dai-Kun Ma, Richard G.J. Hodel, Chen Ren, Liang Zhao, Lei Duan, Chao Xu, Jun Wu, Bin-Bin Liu

## Abstract

In contrast to the traditional Tree of Life (ToL) paradigm, the Web of Life (WoL) model provides a more nuanced and precise depiction of organismal phylogeny, particularly considering the prevalent incongruence observed among gene/species trees. The lack of a generalized pipeline for teasing apart potential evolutionary mechanisms—such as Incomplete Lineage Sorting (ILS), hybridization, introgression, polyploidization, and Whole-Genome Duplication—poses significant challenges to the delineation of the WoL. The pear genus *Pyrus*, characterized by extensive hybridization events, serves as an excellent model for investigating the WoL. This study introduces a novel Step-by-Step Exclusion (SSE) approach to deciphering the complexities inherent in the WoL. Our findings indicate: 1) ILS, rather than polyploidization, is identified as the primary driver behind the origin of *Pyrus* from the arid regions of the Himalayas-Central Asia; 2) the two subgenera of *Pyrus* have independent evolutionary trajectories, facilitated by the geographical barriers that arose via the uplift of the Tibetan Plateau and increased aridity in Central Asia; 3) ILS and hybridization have facilitated the diversification of Oriental pears, while hybridization alone has driven the reticulate evolution of Occidental pears; 4) the establishment of the Silk Road during the Han Dynasty acted as a conduit for genetic exchange between Occidental and Oriental pears. The novel SSE approach provides a universally applicable framework for investigating evolutionary mechanisms defining the WoL paradigm.
