## Supplementary material for "Unraveling the Web of Life: Incomplete lineage sorting and hybridization as primary mechanisms over polyploidization in the evolutionary dynamics of pear species": sup_tables_1-3.xlsx

### Sheet: table_S1
Sample name	NCBI BioProject No.	SRA accession	Origin	voucher	accession_cp	No. of clean reads	No. of bases (bp)	Data size (G)	Depth (x)
Pyrus ussuriensis 5	PRJNA381668	SRR7135503	Japan	referring to Wu et al. (2018)	OR995428	70638604	5863004132	5.46035	11.0962
Pyrus betulifolia 1	PRJNA381668	SRR7135592	China	referring to Wu et al. (2018)	OR995430	69785618	5792206294	5.39441	10.9623
Pyrus betulifolia 2	PRJNA381668	SRR7135584	China	referring to Wu et al. (2018)	OR995429	57803676	4797705108	4.46821	9.08007
Pyrus calleryana 4	PRJNA381668	SRR7135500	Japan	referring to Wu et al. (2018)	OR995439	68600214	5693817762	5.30278	10.776
Pyrus calleryana var. fauriei 1	PRJNA381668	SRR7135520	Korea	referring to Wu et al. (2018)	OR995443	39675282	5951292300	5.54257	11.2633
Pyrus calleryana var. fauriei 2	PRJNA381668	SRR7135517	Korea	referring to Wu et al. (2018)	OR995442	39669570	5950435500	5.54177	11.2617
Pyrus ussuriensis var. hondoensis	PRJNA381668	SRR7135539	Japan	referring to Wu et al. (2018)	OR995445	65016288	5396351904	5.02574	10.2131
Pyrus hopeiensis 1	PRJNA381668	SRR7135515	China	referring to Wu et al. (2018)	OR995447	57387180	4763135940	4.43602	9.01465
Pyrus hopeiensis 2	PRJNA381668	SRR7135516	China	referring to Wu et al. (2018)	OR995446	59631350	4949402050	4.60949	9.36717
Pyrus pashia 1	PRJNA381668	SRR7135525	China	referring to Wu et al. (2018)	OR995452	70678648	5866327784	5.46344	11.1025
Pyrus pashia 2	PRJNA381668	SRR7135532	China	referring to Wu et al. (2018)	OR995453	69051902	5731307866	5.3377	10.847
Pyrus phaeocarpa 1	PRJNA381668	SRR7135531	China	referring to Wu et al. (2018)	OR995456	70459356	5848126548	5.44649	11.0681
Pyrus phaeocarpa 2	PRJNA381668	SRR7135530	China	referring to Wu et al. (2018)	OR995454	68345140	5672646620	5.28306	10.736
Pyrus phaeocarpa 3	PRJNA381668	SRR7135529	China	referring to Wu et al. (2018)	OR995455	69469920	5766003360	5.37001	10.9127
Pyrus pseudopashia	PRJNA381668	SRR7135524	China	referring to Wu et al. (2018)	OR995457	68712340	5703124220	5.31145	10.7937
Pyrus pyrifolia 1	PRJNA381668	SRR7135537	China	referring to Wu et al. (2018)	OR995461	60470140	5019021620	4.67433	9.49893
Pyrus pyrifolia 2	PRJNA381668	SRR7135538	China	referring to Wu et al. (2018)	OR995460	64262632	5783636880	5.38643	10.946
Pyrus neoserrulata 1	PRJNA381668	SRR7135508	China	referring to Wu et al. (2018)	OR995468	62126334	5156485722	4.80235	9.7591
Pyrus neoserrulata 2	PRJNA381668	SRR7135507	China	referring to Wu et al. (2018)	OR995467	58823498	4882350334	4.54704	9.24027
Pyrus ussuriensis 1	PRJNA381668	SRR7135510	China	referring to Wu et al. (2018)	OR995476	63580322	5722228980	5.32924	10.8298
Pyrus ussuriensis 2	PRJNA381668	SRR7135509	China	referring to Wu et al. (2018)	OR995473	62089318	5153413394	4.79949	9.75328
Pyrus ussuriensis 3	PRJNA381668	SRR7135504	China	referring to Wu et al. (2018)	OR995474	67900158	5635713114	5.24867	10.6661
Pyrus ussuriensis 4	PRJNA381668	SRR7135603	China	referring to Wu et al. (2018)	OR995475	67384608	5592922464	5.20881	10.5851
Pyrus xerophila	PRJNA381668	SRR7135604	China	referring to Wu et al. (2018)	OR995477	70476550	5849553650	5.44782	11.0708
Pyrus betulifolia 3	PRJNA724820	SRR14318818	China	referring to Li et al. (2021)	OR995431	101502502	15225375300	14.1797	28.8153
Pyrus calleryana 1	PRJNA891949	SRR25212412*	China	M.Li#LiMeng_00428	OR995432	49155940	7373391000	6.86701	13.9548
Pyrus calleryana 2	PRJNA891949	SRR25212410*	China	M.Li#LiMeng_00662	OR995433	50059362	7508904300	6.99321	14.2113
Pyrus calleryana 3	PRJNA891949	SRR25212409*	China	M.Li#LiMeng_00451	OR995434	52409950	7861492500	7.32159	14.8786
Pyrus communis subsp. caucasica 1	PRJNA381668	SRR7135499	Armenia	referring to Wu et al. (2018)	OR995436	69549750	5772629250	5.37618	10.9252
Pyrus communis subsp. caucasica 2	PRJNA381668	SRR7135494	Russia	referring to Wu et al. (2018)	OR995435	70603412	5860083196	5.45763	11.0907
Pyrus cordata 1	PRJNA381668	SRR7135496	France	referring to Wu et al. (2018)	OR995437	70010880	5810903040	5.41183	10.9976
Pyrus cordata 2	PRJNA381668	SRR7135495	Netherlands	referring to Wu et al. (2018)	OR995438	39663672	5949550800	5.54095	11.26
Pyrus elaeagrifolia 1	PRJNA381668	SRR7135501	Turkey	referring to Wu et al. (2018)	OR995440	39404862	5910729300	5.5048	11.1866
Pyrus glabra	PRJNA381668	SRR7135518	Turkey	referring to Wu et al. (2018)	OR995444	39370332	5905549800	5.49997	11.1768
Pyrus bourgaeana 1	PRJNA381668	SRR7135521	England	referring to Wu et al. (2018)	OR995450	39416890	5912533500	5.50648	11.19
Pyrus bourgaeana 2	PRJNA381668	SRR7135522	Morocco	referring to Wu et al. (2018)	OR995449	39450664	5917599600	5.51119	11.1996
Pyrus nivalis	PRJNA381668	SRR7135527	America	referring to Wu et al. (2018)	OR995451	39650872	5947630800	5.53916	11.2564
Pyrus communis 1	PRJNA381668	SRR7135540	Hungary	referring to Wu et al. (2018)	OR995459	65624866	5446863878	5.07279	10.3087
Pyrus communis 2	PRJNA381668	SRR7135533	Iran	referring to Wu et al. (2018)	OR995458	70262196	5831762268	5.43125	11.0371
Pyrus regelii 1	PRJNA381668	SRR7135534	America	referring to Wu et al. (2018)	OR995463	39455636	5918345400	5.51189	11.201
Pyrus regelii 2	PRJNA381668	SRR7135535	Kazakhstan	referring to Wu et al. (2018)	OR995462	39398834	5909825100	5.50395	11.1849
Pyrus sachokiana	PRJNA381668	SRR7135542	Georgia	referring to Wu et al. (2018)	OR995464	39530268	5929540200	5.52231	11.2222
Pyrus salicifolia 1	PRJNA381668	SRR7135541	Georgia	referring to Wu et al. (2018)	OR995466	39663684	5949552600	5.54095	11.26
Pyrus spinosa 1	PRJNA381668	SRR7135506	Yugoslavia	referring to Wu et al. (2018)	OR995470	39323348	5898502200	5.49341	11.1634
Pyrus spinosa 2	PRJNA381668	SRR7135505	Sardegna	referring to Wu et al. (2018)	OR995469	39436396	5915459400	5.5092	11.1955
Pyrus syriaca	PRJNA381668	SRR7135511	Israel	referring to Wu et al. (2018)	OR995471	39661524	5949228600	5.54065	11.2594
Pyrus elaeagrifolia 2	PRJNA891949	SRR22103102*	Turkey	J.Bornmüller & F.Bornmüller#13403 (US-03696427)	OR995441	31617270	4742590500	4.41688	8.97576
Pyrus korshinskyi	PRJNA891949	SRR22103114*	Tajikistan	Expeditio Biologica Sino-Rossica#1019 (US-03696475)	OR995448	46413926	6962088900	6.48395	13.1764
Pyrus salicifolia 2	PRJNA891949	SRR22103110*	Armenia	J.Postman & Ed Stover#AM-2006-166 (US-03696572)	OR995465	47166886	7075032900	6.58914	13.3901
Pyrus takhtadzhianii	PRJNA891949	SRR22103106*	Armenia	Collector illegible#s.n. (US-03696555)	OR995472	37634122	5645118300	5.25743	10.6839
Amelanchier asiatica	PRJNA891949	SRR26188645*	China	B.B.Liu#1961 (PE-02070145)	MN068253	39805376	5970806400	5.56075	11.3003
Aronia arbutifolia	PRJNA891949	SRR26188644*	America	C.Elam#425 (PE-01807398)	OR995413	40889356	6133403400	5.71218	11.608
Chaenomeles speciosa	PRJNA759205	SRR15691187	China	B.B.Liu#3985	MZ984212	52357248	7853587200	7.31422	14.8636
Chamaemeles coriacea	PRJNA891949	SRR26188633*	Portugal	C.Lobo#4736	OR995414	58275696	8741354400	8.14102	16.5438
Cormus domestica	PRJNA759205	SRR15691176	England	s.n.	MZ984208	46534290	6980143500	6.50077	13.2105
Cotoneaster submultiflorus	PRJNA891949	SRR26188626*	China	PE Xizang Expedition#7046 (PE-02332243)	MK920286	40449020	6067353000	5.65066	11.483
Crataegus iracunda	PRJNA891949	SRR25212406*	America	J.B.Phipps#5149 (PE-01921794)	OR995415	77040332	11556049800	10.7624	21.8708
Cydonia oblonga	PRJNA675337	SRR13341719	Turkey	referring to Soyturk et al. (2021)	OR995416	483454920	72518238000	67.5379	137.247
Dichotomanthes tristaniicarpa	PRJNA759205	SRR15691171	China	B.B.Liu & F.Zhao#3985	MN577869	45866100	6879915000	6.40742	13.0208
Malus indica	PRJNA891949	SRR26188625*	China	Sichuan vegetation survey team#2366 (PE-00773547)	OR995417	50046340	7506951000	6.99139	14.2076
Rhaphiolepis cavaleriei	PRJNA891949	SRR26188624*	China	B.B.Liu#2585 (PE-02070600)	MK920283	50503086	7575462900	7.0552	14.3372
Gillenia trifoliata	PRJNA891949	SRR26188623*	America	B.B.Liu & J.Wen#4677	MN068252	52874912	7931236800	7.38654	15.0106
Hesperomeles cuneata	PRJNA891949	SRR26188622*	Bolivia	V.A.Funk & N.Bernal H.#11319	MN068270	38599958	5789993700	5.39235	10.9581
Heteromeles arbutifolia	PRJNA891949	SRR26188621*	America	J.Wen#13512	MK920281	41751710	6262756500	5.83265	11.8528
Kageneckia lanceolata	PRJNA891949	SRR26188620*	Bolivia	P.M.Peterson & al.#12667	MN068265	41472722	6220908300	5.79367	11.7736
Lindleyella mespiloides	PRJNA891949	SRR26188643*	Mexico	D.E.Breedlove#69237 (PE-01683743)	OR995418	37748510	5662276500	5.27341	10.7163
Malacomeles denticulata	PRJNA891949	SRR26188642*	Mexico	A. Ventura A.#3359	MN068267	34990604	5248590600	4.88813	9.93341
Malus angustifolia	PRJNA322175	SRR3571146	America	referring to Duan et al. (2017)	OR995419	56698652	5669865200	5.28047	10.7307
Malus baccata	PRJNA428857	SRR7248844	China	referring to Chen et al. (2019)	OR995420	184811484	18481148400	17.2119	34.9772
Malus coronaria	PRJNA322175	SRR3571154	America	referring to Duan et al. (2017)	OR995421	73775098	7377509800	6.87084	13.9626
Malus florentina	PRJNA322175	SRR3571157	England	referring to Duan et al. (2017)	OR995422	63779492	9566923800	8.90989	18.1062
Malus fusca	PRJNA267578	SRR1658492	-	s.n.	OR995423	281450804	28145080400	26.2121	53.267
Malus sylvestris	PRJNA591623	SRR10541613	Macedonia	referring to Sun et al. (2020)	OR995424	462684552	69402682800	64.6363	131.351
Osteomeles schwerinae var. microphylla	PRJNA891949	SRR26188641*	China	X.X.Zhou#25282	OR995425	59261442	8889216300	8.27873	16.8236
Peraphyllum ramosissimum	PRJNA891949	SRR26188640*	America	K.Paulson & R.Paulson#223 (PE-01656430)	OR995426	45663746	6849561900	6.37915	12.9634
Photinia serratifolia	PRJNA859408	SRR20278380	China	B.B.Liu & al.#2887 (PE-02108425)	OP021710	73650506	11047575900	10.2889	20.9085
Pourthiaea beauverdiana	PRJNA759205	SRR15691188	China	E.D.Liu#LED6340	MT249048	97267334	14590100100	13.5881	27.613
Pseudocydonia sinensis	PRJNA759205	SRR15691184	-	B.B.Liu#3981	MN577871	99618368	14942755200	13.9165	28.2805
Pyracantha fortuneana	PRJNA891949	SRR26188639*	China	B.B.Liu#2517 (PE-02071222)	OR995427	44505302	6675795300	6.21732	12.6345
Rhaphiolepis ferruginea	PRJNA759205	SRR15691183	China	B.B.Liu#P1900-3 (PE-02070450)	MN577866	47935428	7190314200	6.6965	13.6083
Sorbus albopilosa	PRJNA891949	SRR26188638*	China	PE Xizang Expedition#PE6296 (PE-02331939)	OR995478	39404852	5910727800	5.50479	11.1866
Sorbus americana	PRJNA891949	SRR26188637*	Canada	E.Rouleau#5564 (US-03697424)	OR995479	47509436	7126415400	6.63699	13.4874
Sorbus aucuparia	PRJNA891949	SRR26188636*	Russian Federation	A.K.Skvortsov#10347 (US-03698079)	OR995480	221849596	33277439400	30.992	62.9804
Sorbus commixta	PRJNA891949	SRR26188635*	-	M.Li#s.n.	MK920288	47897892	7184683800	6.69126	13.5976
Sorbus decora	PRJNA891949	SRR26188634*	Canada	T.A.Calder#2680 (US-03697599)	OR995481	43368164	6505224600	6.05846	12.3117
Sorbus folgneri	PRJNA891949	SRR26188632*	China	B.B.Liu#P1921-7 (PE-02070692)	OR995482	45435036	6815255400	6.3472	12.8985
Sorbus graeca	PRJNA891949	SRR26188631*	Croatia	V.Mikolas.et al.#s.n. (PE-02022194)	OR995483	41463392	6219508800	5.79237	11.771
Sorbus pannonica	PRJNA891949	SRR26188630*	Croatia	V.Mikolas.#s.n. (US-03698045)	OR995484	191377456	28706618400	26.7351	54.3298
Sorbus thibetica	PRJNA891949	SRR26188629*	China	PE Xizang Expedition#7145 (PE-02331939)	MK920287	46033200	6904980000	6.43076	13.0683
Stranvaesia oblanceolata	PRJNA859408	SRR20278373	China	P.Y.Mao#06729 (PE-00739347)	OP021701	58788222	8818233300	8.21262	16.6893
Torminalis clusii	PRJNA891949	SRR26188628*	-	M.Li#s.n.	MN062005	45079270	6761890500	6.2975	12.7975
Vauquelinia australis	PRJNA891949	SRR26188627*	-	W.Hess & G.Wilhelm#4382	MN068250	44994006	6749100900	6.28559	12.7733
* indicates that the sample was sequenced for this study.
Citation:
Chen XL, Li SM, Zhang D, Han MY, Jin X, Zhao CP, Wang SB, Xing LB, Ma JJ, Ji JJ, et al. 2019. Sequencing of a wild apple (Malus baccata) genome unravels the differences between cultivated and wild apple species regarding disease resistance and cold tolerance. G3-Genes Genomes Genet. 9:2051–2060.
Duan NB, Bai Y, Sun HH. Wang N, Ma YM, Li MJ, Wang X, Jiao C, Legall N, Mao LY, et al. 2017. Genome re-sequencing reveals the history of apple and supports a two-stage model for fruit enlargement. Nat Commun. 8:249
Li YT, Zhang J, Wang SJ, Zhang YW, Yang MS. 2021. The distribution and origins of Pyrus hopeiensis-“Wild Plant With Tiny Population” using whole genome resequencing. Front Plant Sci. 12:668796.
Soyturk A, Sen F, Uncu AT, Celik I, Uncu AO. 2021. De novo assembly and characterization of the first draft genome of quince (Cydonia oblonga Mill.). Sci Rep. 11:3818.
Sun XP, Jiao C, Schwaninger H, Chao CT, Ma YM, Duan NB, Khan A, Ban S, Xu KN, Cheng LL, et al. 2020. Phased diploid genome assemblies and pan-genomes provide insights into the genetic history of apple domestication. Nat Genet. 52:1423–1432
Wu J, Wang YT, Xu JB, Korban SS, Fei ZJ, Tao ST, Ming R, Tai SS, Khan AM, Postman JD, et al. 2018. Diversification and independent domestication of Asian and European pears. Genome Biol. 19:77.

### Sheet: table_S2
Sample name	NumReads	ReadsMapped	PctOnTarget	GenesMapped	GenesWithContigs	GenesWithSeqs	GenesAt25pct	GenesAt50pct	GenesAt75pct	GenesAt150pct	ParalogWarningsLong	ParalogWarningsDepth	GenesWithoutStitchedContigs	GenesWithStitchedContigs	GenesWithStitchedContigsSkipped	GenesWithChimeraWarning
Amelanchier asiatica	39805376	575688	1.4	801	783	783	782	772	713	2	32	135	172	611	0	0
Aronia arbutifolia	40889356	408715	1	801	771	771	770	759	716	0	22	107	215	556	0	0
Chaenomeles speciosa	52357248	309664	0.6	801	792	792	791	785	765	0	62	185	362	430	0	0
Chamaemeles coriacea	58275696	303195	0.5	801	740	740	735	724	681	0	48	142	300	440	0	0
Cormus domestica	46534290	246790	0.5	801	725	724	721	706	670	0	38	119	279	445	0	0
Cotoneaster submultiflorus	40449020	615016	1.5	801	795	795	793	779	729	1	26	121	192	603	0	0
Crataegus iracunda	77040332	2126653	2.8	801	793	791	791	782	762	0	35	161	244	548	0	0
Cydonia oblonga	483454920	2740542	0.6	801	801	800	800	800	799	0	200	300	592	208	0	0
Dichotomanthes tristaniicarpa	45866100	422382	0.9	801	743	743	736	715	638	1	15	65	165	578	0	0
Malus indica	50046340	667051	1.3	801	797	796	796	794	780	0	53	237	236	560	0	0
Rhaphiolepis cavaleriei	50503086	746890	1.5	801	796	796	793	781	720	0	21	107	116	680	0	0
Gillenia trifoliata	52874912	596353	1.1	801	801	801	800	799	796	0	6	19	280	521	0	0
Hesperomeles cuneata	38599958	568776	1.5	801	794	794	794	784	709	0	19	98	127	667	0	0
Heteromeles arbutifolia	41751710	431270	1	801	775	774	774	755	679	1	36	132	174	600	0	0
Kageneckia lanceolata	41472722	404651	1	801	756	755	753	735	637	2	21	71	125	630	0	0
Lindleyella mespiloides	37748510	583897	1.5	801	794	793	793	789	749	0	13	136	133	660	0	0
Malacomeles denticulata	34990604	667986	1.9	801	764	757	745	694	540	0	7	31	110	647	0	0
Malus angustifolia	56698652	236647	0.4	801	778	771	703	504	184	0	0	1	84	687	0	0
Malus baccata	184811484	763580	0.4	801	800	799	799	795	785	0	66	238	339	461	0	0
Malus coronaria	73775098	308599	0.4	801	794	789	737	536	216	0	0	1	72	717	0	0
Malus florentina	63779492	932763	1.5	801	801	801	801	798	787	1	39	212	155	646	0	0
Malus fusca	281450804	1179068	0.4	801	801	801	801	798	796	1	97	276	416	385	0	0
Malus sylvestris	462684552	5582257	1.2	801	801	801	800	800	799	0	102	303	348	453	0	0
Osteomeles schwerinae var. microphylla	59261442	379012	0.6	801	795	795	794	791	777	0	92	246	423	372	0	0
Peraphyllum ramosissimum	45663746	499786	1.1	801	792	792	790	790	776	2	63	222	277	515	0	0
Photinia serratifolia	73650506	369225	0.5	801	767	767	767	763	747	0	69	206	310	457	0	0
Pourthiaea beauverdiana	97267334	1003707	1	801	801	801	800	796	742	0	10	117	86	715	0	0
Pseudocydonia sinensis	99618368	2391285	2.4	801	799	791	788	782	772	1	139	200	668	123	0	0
Pyracantha fortuneana	44505302	255950	0.6	801	750	750	749	746	724	0	57	173	345	405	0	0
Pyrus ussuriensis 5	70638604	377587	0.5	801	795	794	791	780	738	0	12	49	178	616	0	0
Pyrus betulifolia 1	69785618	346900	0.5	801	792	790	786	771	713	0	11	36	191	599	0	0
Pyrus betulifolia 2	57803676	300502	0.5	801	772	772	767	745	678	1	6	19	189	583	0	0
Pyrus betulifolia 3	101502502	810010	0.8	801	801	801	801	801	798	0	149	292	434	367	0	0
Pyrus calleryana 1	49155940	378472	0.8	801	795	795	795	791	782	0	113	252	386	409	0	0
Pyrus calleryana 2	50059362	396507	0.8	801	798	798	797	795	791	0	100	245	368	430	0	0
Pyrus calleryana 3	52409950	429576	0.8	801	801	801	801	800	794	0	109	265	409	392	0	0
Pyrus communis subsp. caucasica 1	69549750	341483	0.5	801	791	791	785	767	710	0	7	33	190	601	0	0
Pyrus communis subsp. caucasica 2	70603412	352202	0.5	801	789	789	787	776	728	0	10	37	199	590	0	0
Pyrus cordata 1	70010880	347940	0.5	801	786	786	784	770	693	0	9	30	186	600	0	0
Pyrus cordata 2	39663672	271576	0.7	801	768	768	767	764	754	0	91	188	459	309	0	0
Pyrus calleryana 4	68600214	320723	0.5	801	779	779	774	759	703	0	10	23	193	586	0	0
Pyrus elaeagrifolia 1	39404862	296139	0.8	801	776	776	775	770	750	1	97	194	462	314	0	0
Pyrus elaeagrifolia 2	31617270	417099	1.3	801	621	619	614	577	476	0	6	44	197	422	0	0
Pyrus calleryana var. fauriei 1	39675282	254451	0.6	801	752	752	752	745	725	0	93	183	455	297	0	0
Pyrus calleryana var. fauriei 2	39669570	265378	0.7	801	771	771	771	766	748	1	94	201	454	317	0	0
Pyrus glabra	39370332	283389	0.7	801	755	755	753	749	729	0	91	190	454	301	0	0
Pyrus ussuriensis var. hondoensis	65016288	320551	0.5	801	786	786	782	761	700	0	6	22	169	617	0	0
Pyrus hopeiensis 1	57387180	279581	0.5	801	745	745	740	715	619	0	3	6	191	554	0	0
Pyrus hopeiensis 2	59631350	301506	0.5	801	771	771	763	741	664	0	3	12	207	564	0	0
Pyrus korshinskyi	46413926	995071	2.1	801	785	785	782	771	742	0	29	167	210	575	0	0
Pyrus bourgaeana 1	39416890	305911	0.8	801	734	734	733	728	706	4	104	192	436	298	0	0
Pyrus bourgaeana 2	39450664	304820	0.8	801	742	741	738	733	713	2	90	181	437	304	0	0
Pyrus nivalis	39650872	280267	0.7	801	782	781	780	775	761	2	104	217	468	313	0	0
Pyrus pashia 1	70678648	347716	0.5	801	780	778	774	757	707	0	8	25	188	590	0	0
Pyrus pashia 2	69051902	351919	0.5	801	796	796	791	771	720	0	5	34	180	616	0	0
Pyrus phaeocarpa 1	70459356	374785	0.5	801	792	792	788	773	728	0	14	38	196	596	0	0
Pyrus phaeocarpa 2	68345140	336314	0.5	801	785	784	781	763	712	0	5	21	183	601	0	0
Pyrus phaeocarpa 3	69469920	347080	0.5	801	788	788	786	769	712	0	9	36	203	585	0	0
Pyrus pseudopashia	68712340	344877	0.5	801	781	781	779	761	709	0	8	28	195	586	0	0
Pyrus communis 1	65624866	323079	0.5	801	781	780	777	757	687	0	8	29	174	606	0	0
Pyrus communis 2	70262196	347624	0.5	801	791	790	786	768	714	1	13	43	185	605	0	0
Pyrus pyrifolia 1	60470140	306212	0.5	801	760	760	756	731	657	0	3	23	190	570	0	0
Pyrus pyrifolia 2	64262632	338633	0.5	801	789	789	786	777	740	0	12	47	217	572	0	0
Pyrus regelii 1	39455636	357334	0.9	801	762	762	761	758	747	0	103	213	444	318	0	0
Pyrus regelii 2	39398834	341152	0.9	801	777	777	774	764	735	0	99	195	440	337	0	0
Pyrus sachokiana	39530268	283489	0.7	801	750	750	746	730	689	0	94	170	446	304	0	0
Pyrus salicifolia 2	47166886	480258	1	801	785	785	784	778	762	0	67	217	321	464	0	0
Pyrus salicifolia 1	39663684	282373	0.7	801	765	765	765	761	749	0	110	208	470	295	0	0
Pyrus neoserrulata 1	62126334	298853	0.5	801	763	763	760	735	657	0	11	18	183	580	0	0
Pyrus neoserrulata 2	58823498	289865	0.5	801	759	759	752	734	645	0	7	22	175	584	0	0
Pyrus spinosa 1	39323348	304292	0.8	801	724	723	721	714	687	2	68	154	416	307	0	0
Pyrus spinosa 2	39436396	326377	0.8	801	783	783	782	780	759	1	108	219	480	303	0	0
Pyrus syriaca	39661524	285843	0.7	801	769	769	769	763	754	1	107	197	469	300	0	0
Pyrus takhtadzhianii	37634122	573692	1.5	801	754	754	750	734	675	0	30	117	257	497	0	0
Pyrus ussuriensis 1	63580322	314747	0.5	801	782	781	779	768	730	0	6	30	197	584	0	0
Pyrus ussuriensis 2	62089318	310378	0.5	801	775	773	771	755	697	0	5	21	167	606	0	0
Pyrus ussuriensis 3	67900158	335498	0.5	801	785	785	780	765	708	0	10	31	193	592	0	0
Pyrus ussuriensis 4	67384608	340951	0.5	801	790	789	786	764	712	0	7	21	177	612	0	0
Pyrus xerophila	70476550	364381	0.5	801	797	794	790	778	722	0	8	30	201	594	0	0
Rhaphiolepis ferruginea	47935428	343648	0.7	801	716	715	710	690	641	0	21	86	226	489	0	0
Sorbus albopilosa	39404852	272422	0.7	801	687	685	680	649	584	0	22	62	305	380	0	0
Sorbus americana	47509436	646083	1.4	801	737	730	719	668	573	0	9	36	224	506	0	0
Sorbus aucuparia	221849596	4719496	2.1	801	801	801	801	798	794	0	83	326	229	572	0	0
Sorbus commixta	47897892	672278	1.4	801	798	798	797	794	763	0	30	182	166	632	0	0
Sorbus decora	43368164	588114	1.4	801	659	643	609	519	347	0	1	7	174	469	0	0
Sorbus folgneri	45435036	304934	0.7	801	754	754	753	750	714	1	36	138	255	499	0	0
Sorbus graeca	41463392	323380	0.8	801	754	754	754	748	708	0	42	148	276	478	0	0
Sorbus pannonica	191377456	2252253	1.2	801	801	800	800	800	799	1	146	325	437	364	0	0
Sorbus thibetica	46033200	451805	1	801	790	790	788	783	728	0	40	135	218	572	0	0
Stranvaesia oblanceolata	58788222	1399277	2.4	801	801	800	800	797	777	0	21	206	139	661	0	0
Torminalis clusii	45079270	600190	1.3	801	794	794	793	782	730	0	34	143	162	632	0	0
Vauquelinia australis	44994006	758750	1.7	801	800	800	800	796	776	2	38	240	139	661	0	0

### Sheet: table_S3
Fossil Name	Geographical origin	Fossil Status	Age	References
Pyrus alvordensis (MacGinitie) R.S. LaMotte	Oregon, USA	leaves	Miocene	Lamotte RS. 1952. Catalogue of the Cenozoic plants of North America through 1950. Memoirs of the Geological Society of America. 51:285.
Pyrus ambigua Vis., A. Massal	Italy	leaves	Miocene	Roberto V, Abraham BM. 1854. Synopsis plantarum Florae tertiariae Novalensis. Flora oder Allgemeine Botanische Zeitung. 37:112–124.
Pyrus coriacea Vis., A. Massal	Italy	leaves	Miocene	Roberto V, Abraham BM. 1854. Synopsis plantarum Florae tertiariae Novalensis. Flora oder Allgemeine Botanische Zeitung. 37:112–124.
Pyrus cretacea Newb	Kansas, USA	leaves	Lower Cretaceous	Newberry JS. 1868. Notes on the later extinct floras of North America, with descriptions of some new species of fossil plants from the Cretaceous and tertiary strata. Annals of the Lyceum of Natural History of New York. 9:1–76.
Pyrus heteromorpha H.V. Sm.	Idaho, USA	leaves	Miocene	Smith HV. 1941. A Miocene fora from Thorn Creek, ldaho. American Midland Naturalist. 25:473–522.
Pyrus hokiensis K. Ozaki	Japan	leaves	Late Miocene	Ozaki K. 1980. On Urticales, Ranales and Rosales of the Late Miocene Tatsumitoge Flora.Bulletin of the National Science Museum, Series C (Geology). 6:33–58.
Pyrus idahoensis (R.W. Br.) R.S. LaMotte	Idaho, USA	leaves	Miocene	Lamotte RS. 1952. Catalogue of the Cenozoic plants of North America through 1950. Memoirs of the Geological Society of America. 51:285.
Pyrus knoblochii H.-J. Gregor	Germany	fruits	Lower Miocene	Gregor HJ. 1983. Verholzte Birnenfrüchte–Pyrus knoblochii nov. spec.–aus den untermiozänen Braunkohlen von Schwandorf. Documenta naturae. 13:26–33.
Pyrus mackenziei C.A. Arnold	Oregon, USA	leaves	Miocene	Arnold CA. 1937. Observations on the fossil flora of Eastern and Southeastern Oregon Part I. Contributions from the Museum of Paleontology, University of Michigan. 5:79–102.
Pyrus microsperma Mai in Mai, H. Walther	Germany	seeds	Chattian	Mai DH, Walther H. 1991. Die oligozänen und untermiozänen Floren NW-Sachsens und des Bitterfelder Raumes. Abhandlungen des Staatlichen Museums für Mineralogie und Geologie zu Dresden. 38:96.
Pyrus ovatifolia R. Ludw.	Germany	leaves	Chattian	Ludwig R. 1855. Fossile Pflanzen aus dem Basalt-Tuffe von Holzhausen, bei Homberg in Kurhessen. Palaeontographica. 5:152–161.
Pyrus palaeoaria (Ettingsh.) Schimp.	Austria-Hungary & Czech	leaves	Bartonian	Schimper W. 1869. Traité de Paléontologie Végétale. 3:319.
Pyrus plutonii Watelet	France	leaves	Eocene	Watelet AS. 1866. Description des Plantes Fossiles deBassin de PaIrs. 5:236.
Pyrus pseudoangustifolia (E.W. Berry) R.S. LaMotte	North Carolina, USA	leaves	Pleistocene	Lamotte RS. 1952. Catalogue of the Cenozoic plants of North America through 1950. Memoirs of the Geological Society of America. 51:285.
Pyrus puzzolentana (C.T. Gaudin in C.T. Gaudin, Strozzi) Schimp.	Italy	leaves	Neogene	Schimper W. 1869. Traité de Paléontologie Végétale. 3:319.
Pyrus mini Unger	Austria	leaves	Miocene	Unger F. 1866. Sylloge plantarum fossilium III. In: Unger F. Sylloge plantarum fossilium. p.58.
Pyrus phytalii Unger	Germany	leaves	Miocene	Unger F. 1866. Sylloge plantarum fossilium III. In: Unger F. Sylloge plantarum fossilium. p.58.
Pyrus pygmaeorum Unger	Croatia	leaves	Miocene	Unger F. 1866. Sylloge plantarum fossilium III. In: Unger F. Sylloge plantarum fossilium. p.58.
Pyrus sarmatica Baikovsk. in Krysht., Baikovsk.	Russian Federation	leaves	Tortonian	Kryshtofovich AN, Baikovskaja TN. 1965. Sarmatskaja flora Krynki. p.81.
Pyrus saturni C.O. Weber in P. Wessel, C.O. Weber	Germany	leaves	Chattian	Weber CO. 1855. Neuer Beitrag zur Tertiärflora der niederrheinischen Braunkohlenformation (Schluss). Palaeontographica. 4(5):158.
Pyrus tenuinervis N. Théob.	France	leaves	Rupelian	Théobald N. 1934. La flore des grès oligocènes de Spechbach-le-Bas (Haut Rhin). Bulletin de la Société Industrielle de Mulhouse. 100(1):57.
Pyrus aizoon Unger	Croatia	leaves	Miocene	Unger F. 1850. Genera et Species Plantarum Fossilium. p.481.
Pyrus minor Unger	Croatia & Austria &Slovenia	leaves	Miocene	Unger F. 1850. Genera et Species Plantarum Fossilium. p.481.
Pyrus euphemes Unger	Croatia &Austria	leaves	Miocene	Unger F. 1850. Genera et Species Plantarum Fossilium. p.481.
Pyrus theobroma Unger	Austria	leaves	Miocene	Unger F. 1850. Genera et Species Plantarum Fossilium. p.481.
Pyrus troglodytarum Unger	Croatia &Austria	leaves	Miocene	Unger F. 1850. Genera et Species Plantarum Fossilium. p.481.
Pyrus ovalifolia Goepp.	Germany = Poland	leaves	Miocene	Göppert HR. 1855. Die tertiäre Flora von Schossnitz in Schlesien. p.39.
Pyrus serrulata Goepp.	Germany = Poland	leaves	Miocene	Göppert HR. 1855. Die tertiäre Flora von Schossnitz in Schlesien. p.39.
Pyrus truncata Goepp.	Germany = Poland	leaves	Miocene	Göppert HR. 1855. Die tertiäre Flora von Schossnitz in Schlesien. p.39.
Pyrus wischneideri U. Striegler	Germany	leaves	Tortonian	Striegler U. 2017. Die obermiozäne Flora des Blättertons von Wischgrund und anderer gleichaltriger Fundstellen der Klettwitzer Hochfläche (Niederlausitz, Land Brandenburg, Deutschland). Peckiana. 12:24,75.
Pyrus yubariensis Se. Endô	Japan	leaves	Eocene	Endô S. 1968. The flora from the Eocene Woodwardia Formation. Ishikari coal field, Hokkaido. Bulletin of the National Science Museum Tokyo. 11(4):436.
